# The impact of sequencing depth on the inferred taxonomic composition and AMR gene content of metagenomic samples

**DOI:** 10.1101/593301

**Authors:** H. Soon Gweon, Liam P. Shaw, Jeremy Swann, Nicola De Maio, Manal AbuOun, Alasdair T. M. Hubbard, Mike J. Bowes, Mark J. Bailey, Tim E. A. Peto, Sarah J. Hoosdally, A. Sarah Walker, Robert P. Sebra, Derrick W. Crook, Muna Anjum, Daniel S. Read, Nicole Stoesser, on behalf of the REHAB consortium

**Affiliations:** Harborne Building, School of Biological Sciences, University of Reading, RG6 6AS, UK; Centre for Ecology & Hydrology, Wallingford, Oxfordshire, OX10 8BB, UK; Nuffield Department of Medicine, University of Oxford, Oxford, UK; Department of Bacteriology, Animal and Plant Health Agency, Addlestone, Surrey, KT15 3NB, UK; NIHR Health Protection Research Unit (HPRU) in Healthcare-associated Infections and Antimicrobial Resistance at University of Oxford in partnership with Public Health England, Oxford, UK; Department of Genetics and Genomics, Icahn School of Medicine at Mt Sinai, New York, NY, USA

**Keywords:** Antimicrobial resistance (AMR), One Health, metagenomics, *Enterobacteriaceae*

## Abstract

**Background:** Shotgun metagenomics is increasingly used to characterise microbial communities, particularly for the investigation of antimicrobial resistance (AMR) in different animal and environmental contexts. There are many different approaches for inferring the taxonomic composition and AMR gene content of complex community samples from shotgun metagenomic data, but there has been little work establishing the optimum sequencing depth, data processing and analysis methods for these samples. In this study we used shotgun metagenomics and sequencing of cultured isolates from the same samples to address these issues. We sampled three potential environmental AMR gene reservoirs (pig caeca, river sediment, effluent) and sequenced samples with shotgun metagenomics at high depth (∼200 million reads per sample). Alongside this, we cultured single-colony isolates of *Enterobacteriaceae* from the same samples and used hybrid sequencing (short- and long-reads) to create high-quality assemblies for comparison to the metagenomic data. To automate data processing, we developed an open-source software pipeline, ‘ResPipe’.

**Results:** Taxonomic profiling was much more stable to sequencing depth than AMR gene content. 1 million reads per sample was sufficient to achieve <1% dissimilarity to the full taxonomic composition. However, at least 80 million reads per sample were required to recover the full richness of different AMR gene families present in the sample, and additional allelic diversity of AMR genes was still being discovered in effluent at 200 million reads per sample. Normalising the number of reads mapping to AMR genes using gene length and an exogenous spike of *Thermus thermophilus* DNA substantially changed the estimated gene abundance distributions. While the majority of genomic content from cultured isolates from effluent was recoverable using shotgun metagenomics, this was not the case for pig caeca or river sediment.

**Conclusions:** Sequencing depth and profiling method can critically affect the profiling of polymicrobial animal and environmental samples with shotgun metagenomics. Both sequencing of cultured isolates and shotgun metagenomics can recover substantial diversity that is not identified using the other methods. Particular consideration is required when inferring AMR gene content or presence by mapping metagenomic reads to a database. ResPipe, the open-source software pipeline we have developed, is freely available (https://gitlab.com/hsgweon/ResPipe).
