## Supplementary Table 1 for "The impact of sequencing depth on the inferred taxonomic composition and AMR gene content of metagenomic samples"

### Sheet: Sheet1
Sample	Replicate	Lane	SampleName	Paired sequences	Sequences mapping to T. thermophilus
Effluent	1	1	WTCHG_336861_239177	26687970	17743
		2	WTCHG_337910_239177	26100798	19208
		3	WTCHG_337911_239177	26769330	19507
		4	WTCHG_337912_239177	25697000	18570
	2	1	WTCHG_336861_236141	24360414	15736
		2	WTCHG_337910_236141	24295619	17129
		3	WTCHG_337911_236141	24827613	18024
		4	WTCHG_337912_236141	23840932	16948
	Total			202579676	142865
Pig caeca	1	1	WTCHG_336861_245154	26820648	19253
		2	WTCHG_337910_245154	26912817	21550
		3	WTCHG_337911_245154	27609155	22271
		4	WTCHG_337912_245154	26494622	21327
	2	1	WTCHG_336861_238165	28559537	23090
		2	WTCHG_337910_238165	26215512	22820
		3	WTCHG_337911_238165	26673069	23274
		4	WTCHG_337912_238165	25762570	22226
	Total			215047930	175811
Upstream sediment	1	1	WTCHG_336861_246166	22433849	13860
		2	WTCHG_337910_246166	25260172	16520
		3	WTCHG_337911_246166	25975369	16988
		4	WTCHG_337912_246166	24876065	16172
	2	1	WTCHG_336861_237153	23091304	15958
		2	WTCHG_337910_237153	25647780	17842
		3	WTCHG_337911_237153	26325258	18434
		4	WTCHG_337912_237153	25255424	17537
			Total	198865221	133311
