## Supplementary Table 2 for "The impact of sequencing depth on the inferred taxonomic composition and AMR gene content of metagenomic samples"

### Sheet: Sheet1
				Details of extract				Illumina (short read)	PacBio (long read)
							Raw		Raw reads					After trimming and filtering
Sample type	Isolate number	MALDI-ToF species assignment	MLST species assignment (of assembly)	DIN	Fragment sizes	Total DNA	Number of reads	Number of paired reads after filtering	Number of reads	Median read length	Read length N50	Median read quality	Total bases	Number of reads	Median read length	Read length N50	Total bases
Effluent	1	Citrobacter braakii	Citrobacter freundii	9.9	>60000	6.98	3034638	1489799	187465	6640	8864	8.6	1274732372	15416	11800	12078	186928173
	2	Enterobacter kobei	Enterobacter cloacae	9.6	>60000	5.03	3376654	1660632	403813	6825	9219	8.3	2859380401	17523	10106	10338	177937538
	3	Enterobacter cloacae	Enterobacter cloacae	8.9	1678, >60000	13.3	2333466	1140285	551986	7008	9646	8.3	4066698341	14189	13146	13420	189954981
	4	Enterobacter cloacae	Enterobacter cloacae	9.1	3950, >60000	14.3	2646850	1294304	701097	7082	9908	8.4	5253551992	13062	14345	14646	191514325
Pig caeca	1	E. coli/S. dysenteriae	Escherichia coli	9.6	>60000	25.1	2706286	1327656	856058	7031	9965	8.3	6415103445	14761	12146	12521	183852601
	2	E. coli/S. dysenteriae	Escherichia coli	9.3	>60000	42.6	2170002	1063906	1033593	7069	10139	8.3	7831574748	13291	13715	14024	184862451
Upstream sediment	1	Citrobacter gillenii	Citrobacter freundii	9.2	>60000	5.47	3100138	1514252	1196191	7159	10299	8.4	9170179198	12162	14991	15209	186245238
