## Supplementary Table 3 for "The impact of sequencing depth on the inferred taxonomic composition and AMR gene content of metagenomic samples"

### Sheet: Effluent
			Hybrid assembly details			Lateral coverage from mapping metagenomic reads
Sample type	Isolate number	Contig	Size	Circularised	Normalised depth	0	1000000	2000000	4000000	6000000	8000000	10000000	20000000	40000000	60000000	80000000	100000000	120000000	140000000	160000000	180000000	200000000
Effluent	1	1	5018095	Yes	1	0	0.098	0.1754	0.3102	0.419	0.5144	0.5886	0.8188	0.961	0.99	1	1	1	1	1	1	1
Effluent	1	2	125137	Yes	0.81	0	0.3564	0.5182	0.6906	0.7924	0.8622	0.8972	0.9802	0.9982	1	0.9998	1	1	1	1	1	1
Effluent	1	3	66363	Yes	1.15	0	0.3314	0.4588	0.6602	0.7606	0.833	0.879	0.971	0.9984	1	1	1	1	1	1	1	1
Effluent	1	4	4251	Yes	49.31	0	0.5432	0.795	0.9656	0.9814	0.9972	0.998	1	1	1	1	1	1	1	1	1	1
Effluent	2	1	5146653		1	0	0.2026	0.3516	0.5728	0.7166	0.808	0.8712	0.9792	0.999	1	1	1	1	1	1	1	1
Effluent	2	2	162861	Yes	0.78	0	0.1202	0.1612	0.2168	0.2744	0.3182	0.3624	0.521	0.7014	0.8066	0.8774	0.9152	0.9456	0.9598	0.9722	0.9812	0.987
Effluent	2	3	145582	Yes	1.19	0	0.521	0.731	0.91	0.9634	0.988	0.9938	0.9998	1	1	1	1	1	1	1	1	1
Effluent	2	4	76414	Yes	1.44	0	0.6506	0.8126	0.9402	0.9754	0.9874	0.9952	0.9998	1	1	1	1	1	1	1	1	1
Effluent	2	5	41843		4.51	0	0.2894	0.493	0.752	0.878	0.9334	0.9736	0.9984	1	1	1	1	1	1	1	1	1
Effluent	2	6	6380	Yes	27.76	0	0.5226	0.7298	0.903	0.959	0.981	0.9888	1	1	1	1	1	1	1	1	1	1
Effluent	2	7	5134	Yes	22.21	0	0.9068	0.988	0.9932	0.9982	0.9988	0.9992	0.9996	0.9998	0.9998	0.9998	1	1	1	1	1	1
Effluent	2	8	3223	Yes	52.48	0	0.9254	0.9892	0.9952	0.9966	0.9968	0.9994	0.999	0.9998	1	1	1	1	1	1	1	1
Effluent	2	9	2212	Yes	83.91	0	0.929	0.9756	0.9892	0.992	0.9948	0.9952	0.9974	0.9988	0.9996	0.9998	1	1	1	1	1	1
Effluent	3	1	5191689		1	0	0.202	0.3504	0.5708	0.7146	0.8062	0.8694	0.9784	0.999	1	1	1	1	1	1	1	1
Effluent	3	2	145588	Yes	1.06	0	0.519	0.7296	0.909	0.9626	0.9876	0.9932	0.9996	1	1	1	1	1	1	1	1	1
Effluent	3	3	75587	Yes	1.62	0	0.6494	0.8126	0.941	0.9766	0.9876	0.996	1	1	1	1	1	1	1	1	1	1
Effluent	3	4	41843		2.27	0	0.2894	0.4936	0.7514	0.8772	0.932	0.9726	0.998	0.9996	1	1	1	1	1	1	1	1
Effluent	3	5	5134	Yes	22.44	0	0.9124	0.9906	0.9952	0.9986	0.9988	0.9984	0.9996	1	1	1	1	1	1	1	1	1
Effluent	3	6	3223	Yes	51.46	0	0.936	0.9842	0.9922	0.9964	0.9972	0.9982	0.9998	1	1	1	1	1	1	1	1	1
Effluent	3	7	2212	Yes	82.22	0	0.929	0.9674	0.9918	0.9956	0.995	0.9968	0.9992	0.9998	0.9998	1	1	1	1	1	1	1
Effluent	4	1	5154268		1	0	0.2026	0.3516	0.5722	0.7166	0.808	0.8708	0.9792	0.999	1	1	1	1	1	1	1	1
Effluent	4	2	90766	Yes	1.59	0	0.63	0.8116	0.9398	0.9736	0.9872	0.9948	0.9994	1	1	1	1	1	1	1	1	1
Effluent	4	3	55112		0.99	0	0.5434	0.707	0.8586	0.9236	0.9538	0.9698	0.9962	0.9996	1	1	1	1	1	1	1	1
Effluent	4	4	41843		2.19	0	0.2894	0.493	0.752	0.878	0.9334	0.9736	0.9984	1	1	1	1	1	1	1	1	1
Effluent	4	5	40628		7.25	0	0.0564	0.1202	0.193	0.3154	0.3818	0.483	0.6716	0.87	0.9356	0.9658	0.98	0.9858	0.9924	0.9952	0.997	0.998
Effluent	4	6	5134	Yes	28.13	0	0.9088	0.9804	0.9978	0.9988	0.999	0.9988	0.9994	1	1	1	1	1	1	1	1	1
Effluent	4	7	3223	Yes	62.26	0	0.9266	0.9834	0.9894	0.9968	0.9992	0.9982	0.9998	1	1	1	1	1	1	1	1	1
Effluent	4	8	2212	Yes	102.57	0	0.9254	0.9568	0.9934	0.9944	0.9948	0.9964	0.999	0.9998	1	1	1	1	1	1	1	1

### Sheet: Pig Caeca
			Hybrid assembly details			Lateral coverage from mapping metagenomic reads
Sample type	Isolate number	Contig	Size	Circularised	Normalised depth	0	1000000	2000000	4000000	6000000	8000000	10000000	20000000	40000000	60000000	80000000	100000000	120000000	140000000	160000000	180000000	200000000
Pig Caeca	1	1	4742390	Yes	1	0	0.023	0.0418	0.0794	0.1126	0.1426	0.1722	0.3002	0.4762	0.5976	0.6798	0.7374	0.7796	0.8124	0.8366	0.8568	0.873
Pig Caeca	1	2	105771	Yes	0.79	0	0.0178	0.0332	0.0646	0.0996	0.1162	0.1614	0.2544	0.4402	0.552	0.6492	0.723	0.7778	0.8162	0.855	0.8726	0.897
Pig Caeca	1	3	27728	Yes	9.21	0	0	0.001	0.007	0.0186	0.0094	0.0174	0.0228	0.0746	0.1128	0.1326	0.17	0.1994	0.2292	0.2574	0.2834	0.322
Pig Caeca	1	4	17924	Yes	18.47	0	0.1	0.1776	0.304	0.3772	0.4678	0.5138	0.697	0.8258	0.8734	0.8976	0.9116	0.9342	0.9466	0.9554	0.9588	0.963
Pig Caeca	1	5	4664	Yes	44.73	0	0.0608	0.0444	0.1504	0.3098	0.3168	0.432	0.5948	0.8146	0.9174	0.9716	0.982	0.9878	0.9992	0.9996	1	1
Pig Caeca	2	1	4835919	Yes	1	0	0.0206	0.0402	0.076	0.1092	0.1394	0.169	0.296	0.4712	0.5896	0.6716	0.7284	0.7706	0.8024	0.8268	0.8462	0.861
Pig Caeca	2	2	131158	Yes	0.6	0	0.029	0.042	0.0786	0.1094	0.1314	0.1634	0.2564	0.388	0.465	0.536	0.589	0.617	0.6556	0.6844	0.7084	0.729

### Sheet: Upstream Sediment
			Hybrid assembly details			Lateral coverage from mapping metagenomic reads
Sample	Isolate number	Contig	Size	Circularised	Normalised depth	0	1000000	2000000	4000000	6000000	8000000	10000000	20000000	40000000	60000000	80000000	100000000	120000000	140000000	160000000	180000000	200000000
Upstream Sediment	1	1	4839493	Yes	1	0	0	0	0	0	0	0	0	0.0002	0.0004	0.0006	0.0008	0.001	0.001	0.0012	0.0014	0.002
