## Supplementary Table 4 for "The impact of sequencing depth on the inferred taxonomic composition and AMR gene content of metagenomic samples"

### Sheet: (a) CARD AMR
Groupings	Df	SumSq	F.Model	R2	P
(1) Difference between replicates
Effluent
Replicates	1	0.00191	1.4121	0.1905	0.1413
Residuals	6	0.00812	0.8095
Total	7	0.01004
Pig caeca
Replicates	1	0.00139	2.3636	0.2826	0.0301
Residuals	6	0.00353	0.7174
Total	7	0.00491
Upstream sediment
Replicates	1	0.12473	0.9096	0.1317	0.6276
Residuals	6	0.82273	0.8684
Total	7	0.94746
(2) Difference between lanes
Effluent
Lanes	3	0.00432	1.0078	0.43048	0.5274
Residuals	4	0.00571	0.5695
Total	7	0.01004
Pig caeca
Lanes	3	0.00184	0.7986	0.37458	0.7588
Residuals	4	0.00307	0.6254
Total	7	0.00491
Upstream sediment
Lanes	3	0.27121	0.5347	0.28625	0.9527
Residuals	4	0.67625	0.7138
Total	7	0.94746
Df - degrees of freedom; SumSq - sum of squares; F.Model - F value by permutation, boldface indicates marginal statistical significance with P

### Sheet: (b) Centrifuge taxonomy
Groupings	Df	SumSq	F.Model	R2	P
(1) Difference between replicates
Effluent
Replicates	1	0.00041	1.8213	0.2329	0.3711
Residuals	6	0.00135	0.7671
Total	7	0.00177
Pig caeca
Replicates	1	3e-05	0.4428	0.0688	0.4597
Residuals	6	0.00036	0.9313
Total	7	0.00039
Upstream sediment
Replicates	1	0.00247	8.7036	0.5919	0.0311
Residuals	6	0.0017	0.4081
Total	7	0.00417
(2) Difference between lanes
Effluent
Lanes	3	0.0014	4.9432	0.7876	0.1077
Residuals	4	0.00038	0.2124
Total	7	0.00177
Pig caeca
Lanes	3	0.00035	13.422	0.9096	0.0994
Residuals	4	4e-05	0.0903
Total	7	0.00039
Upstream sediment
Lanes	3	0.00164	0.8649	0.3935	0.613
Residuals	4	0.00253	0.6065
Total	7	0.00417
Df - degrees of freedom; SumSq - sum of squares; F.Model - F value by permutation, boldface indicates marginal statistical significance with P
